# Progenitor identification and SARS-CoV-2 infection in long-term human distal lung organoid cultures

**DOI:** 10.1101/2020.07.27.212076

**Authors:** Ameen A. Salahudeen, Shannon S. Choi, Arjun Rustagi, Junjie Zhu, Sean M. de la O, Ryan A. Flynn, Mar Margalef-Català, António J. M. Santos, Jihang Ju, Arpit Batish, Vincent van Unen, Tatsuya Usui, Grace X.Y. Zheng, Caitlin E. Edwards, Lisa E. Wagar, Vincent Luca, Benedict Anchang, Monica Nagendran, Khanh Nguyen, Daniel J. Hart, Jessica M. Terry, Phillip Belgrader, Solongo B. Ziraldo, Tarjei S. Mikkelsen, Pehr B. Harbury, Jeffrey S. Glenn, K. Christopher Garcia, Mark M. Davis, Ralph S. Baric, Chiara Sabatti, Manuel R. Amieva, Catherine A. Blish, Tushar J. Desai, Calvin J. Kuo

## Abstract

The distal lung contains terminal bronchioles and alveoli that facilitate gas exchange and is affected by disorders including interstitial lung disease, cancer, and SARS-CoV-2-associated COVID-19 pneumonia. Investigations of these localized pathologies have been hindered by a lack of 3D *in vitro* human distal lung culture systems. Further, human distal lung stem cell identification has been impaired by quiescence, anatomic divergence from mouse and lack of lineage tracing and clonogenic culture. Here, we developed robust feeder-free, chemically-defined culture of distal human lung progenitors as organoids derived clonally from single adult human alveolar epithelial type II (AT2) or KRT5^+^ basal cells. AT2 organoids exhibited AT1 transdifferentiation potential, while basal cell organoids progressively developed lumens lined by differentiated club and ciliated cells. Organoids consisting solely of club cells were not observed. Upon single cell RNA-sequencing (scRNA-seq), alveolar organoids were composed of proliferative AT2 cells; however, basal organoid *KRT5*^+^ cells contained a distinct *ITGA6*^+^*ITGB4*^+^ mitotic population whose proliferation segregated to a *TNFRSF12A^hi^* subfraction. Clonogenic organoid growth was markedly enriched within the TNFRSF12A^hi^ subset of FACS-purified ITGA6^+^ITGB4^+^ basal cells from human lung or derivative organoids. *In vivo*, TNFRSF12A^+^ cells comprised ~10% of KRT5^+^ basal cells and resided in clusters within terminal bronchioles. To model COVID-19 distal lung disease, we everted the polarity of basal and alveolar organoids to rapidly relocate differentiated club and ciliated cells from the organoid lumen to the exterior surface, thus displaying the SARS-CoV-2 receptor ACE2 on the outwardly-facing apical aspect. Accordingly, basal and AT2 “apical-out” organoids were infected by SARS-CoV-2, identifying club cells as a novel target population. This long-term, feeder-free organoid culture of human distal lung alveolar and basal stem cells, coupled with single cell analysis, identifies unsuspected basal cell functional heterogeneity and exemplifies progenitor identification within a slowly proliferating human tissue. Further, our studies establish a facile *in vitro* organoid model for human distal lung infectious diseases including COVID-19-associated pneumonia.
