## Supplemental_Files for "Progenitor identification and SARS-CoV-2 infection in long-term human distal lung organoid cultures": 315402_5_source_data_3462030_qcfwff.txt

	x
1	SFTPA1
2	SFTPC
3	SFTPB
4	SFTPA2
5	NAPSA
6	SERPINA1
7	SFTA2
8	SLC34A2
9	RNASE1
10	AC008268.1
11	KRT6A
12	CAV1
13	MT2A
14	TFPI2
15	LGALS1
16	TUBA1B
17	SFN
18	S100A2
19	LDHA
20	TINAGL1
21	LCN2
22	SCGB1A1
23	SCGB3A1
24	PSCA
25	SLPI
26	WFDC2
27	FAM3D
28	GSTA1
29	S100P
30	TFF3
31	CCL13
32	CTSS
33	C1QA
34	HLA-DRA
35	TYROBP
36	C1QB
37	ACP5
38	APOE
39	CCL18
40	HLA-DRB1
41	TIMP1
42	COL1A1
43	COL1A2
44	FN1
45	VIM
46	PTX3
47	SPARC
48	PLAT
49	TPM2
50	CLU
51	FCER1G
52	ENO1
53	MIR205HG
54	RPSA
55	EEF1B2
56	S100A4
57	TACSTD2
58	UQCRH
59	CALM2
60	ARPC2
61	RPL24
62	CYP4B1
63	LAMTOR5
64	SRP9
65	C1orf86
66	PLA2G2D
67	S100A16
68	S100A10
69	SH3BGRL3
70	S100A11
71	GPX1
72	C1QC
73	DHRS9
74	RPL14
75	RPS8
76	PTMA
77	ATPIF1
78	TSPAN1
79	HES4
80	GNG5
81	TMA7
82	SERINC2
83	SLC30A2
84	CAMTA1
85	S100A14
86	HES1
87	YBX1
88	PRDX1
89	ATP5G3
90	VAMP8
91	RPL37A
92	RPS7
93	RPL5
94	COX5B
95	S100A6
96	CAP1
97	PARK7
98	RPL22
99	RPS27
100	AC011298.2
101	AURKAIP1
102	UPK1B
103	S100A7
104	AKR7A2
105	LY6D
106	HMGA1
107	AIF1
108	ADIRF
109	KRT8
110	KRT15
111	ANXA2
112	CD9
113	KRT18
114	GAPDH
115	KRT7
116	IL8
117	SERPINB1
118	MS4A6A
119	ACTG1
120	ID1
121	HSPB1
122	NEAT1
123	ACTB
124	PHLDA2
125	KRT19
126	SAT1
127	TPI1
128	PKM
129	CSTB
130	ANXA5
131	GSN
132	ALDOA
133	C19orf33
134	FXYD3
135	EIF4A1
136	ANXA1
137	SRGN
138	FTL
139	OCIAD2
140	RPL4
141	PFN1
142	PERP
143	CXCL17
144	TSPO
145	S100A9
146	LDHB
147	RPS21
148	CFL1
149	LGALS3
150	RPLP0
151	CLDN4
152	ARPC1B
153	TXN
154	C9orf16
155	SPRR1B
156	MARCO
157	COL3A1
158	ANXA10
159	THY1
160	KRT5
161	SERPINB3
162	NPM1
163	NACA
164	GSTP1
165	FCGR2B
166	SLC25A5
167	GPX2
168	HN1
169	CAPS
170	SCGB3A2
171	PDPN
172	TP63
