## Supplemental_Files for "Progenitor identification and SARS-CoV-2 infection in long-term human distal lung organoid cultures": 315402_5_source_data_3462044_qcfwgm.xlsx

### Sheet: Sheet2
		Infected+	Infected -
	KRT5+	0	20
	KRT5-	24	105
		Infected+	Infected -
	SCGB1A1+	52	260
	SCGB1A1-	14	1353
		Infected+	Infected -
	AcTUB+	0	147
	AcTUB-	35	611
	Cell Type	Odds Ratio Infected +/Infected -	95% Confidence Interval	p-value
	SCGB1A1	19.33	10.56-35.39	< 0.0001 Chi Square
	KRT5	0	NA	<0.05 Fisher's exact test
	AcTUB	0	NA	<0.01 Chi Square, Fisher's
