## Supplemental_Files for "Progenitor identification and SARS-CoV-2 infection in long-term human distal lung organoid cultures": 315402_5_data_set_3461995_qc5kqm.txt

	Age	Sex	Lobe	Tumor Histology	T	N	M	Smoking Status	Pack Years	Years Quit
SU_0001	83	F	RLL	adenocarcinoma	T1b	N0	0	Never	NA	NA
SU_0002	73	F	RML	NSCLC	T3	N0	0	Former	40	18
SU_0003	61	M	RLL	Colon Cancer	NA	NA	NA	Former	3.5	39
SU_0004	75	F	RLL	Adenocarcinoma	T3	N2	0	Former	1	33
SU_0005	56	F	RUL	Benign	NA	NA	NA	Former	7.5	10
SU_0006	59	F	LUL	Adenocarcinoma	T3	N2	0	Former	20	16
SU_0007	71	M	RUL	Adenocarcinoma	T1b	N0	0	Former	22	42
SU_0008	73	F	RML	Adenocarcinoma	T2a	N0	M0	Former	40	4
SU_0009	38	M	LLL	Synovial Sarcoma	NA	NA	NA	Never	NA	NA
SU_0010	58	F	RLL	Nasopharyngeal Carcinoma	NA	NA	NA	Never	NA	NA
SU_0011	69	F	RUL	Squamous Cell Carcinoma	T1b	N0	M0	Former	60	9
SU_0012	73	F	LUL	Squamous Cell Carcinoma	T2	N1	Mo	Active	53	0
SU_0013	66	M	RUL	Adenocarcinoma	T2a	N0	M0	Former	25	15
SU_0014	69	F	RUL	Adenocarcinoma	T1a	N0	M0	Never	NA	NA
SU_0015	81	F	LUL	Adenocarcinoma	T3	N0	M0	Former	10	17
SU_0016	62	M	RUL	Squamous Cell Carcinoma	T2	N0	M0	Active	20	0
SU_0017	64	F	LLL	Adenocarcinoma	T1a	N0	M0	Never	NA	NA
SU_0018	70	F	RLL	Adenocarcinoma	T2b	N1	M0	Never	NA	NA
SU_0019	65	M	RLL	Neuroendocrine	T1a	N2	M0	Active	40	0
SU_0020		M	RLL	Squamous Cell Carcinoma	yT2a	N2	M0	Active	50	0
SU_0021	71	M	RLL	Squamous Cell Carcinoma	T2b	N0	M0	Former	25	23
SU_0022	68	M	RML	Benign	NA	NA	NA	Former	25	26
SU_0023	74	F	RLL	Adenocarcinoma	T1b	N0	M0	Never	NA	NA
SU_0024	84	F	RUL	Squamous Cell Carcinoma	T2a	N0	M0	Former	25	30
SU_0025	76	F	LLL	Adenocarcinoma	T2a	N0	M0	Former	56	11
SU_0026	41	F	LLL	Thyroid Carcinoma	T1a	N0	M0	Never	NA	NA
SU_0027	54	M	RUL	Laryngeal Carcinoma	NA	NA	NA	Former	32	4
SU_0028	73	M	RLL	Solitary Fibrous Tumor	NA	NA	NA	Former	10	45
SU_0029	62	F	LUL	Adenocarcinoma	T1a	N0	M0	Never	NA	NA
SU_0030	74	f	RUL	Adenocarcinoma	T1b	N0	M0	Never	NA	NA
SU_0031	72	M	RML	Squamous Cell Carcinoma	T3	N1	M0	Former	25	2
SU_0032	60	M	RUL	Squamous Cell Carcinoma	T2a	N0	M0	Active	43	0
SU_0033	71	M	LUL	Adenocarcinoma	T3	N0	M0	Active	45	14
SU_0034	78	M	LUL	Adenocarcinoma	T3	N0	M0	Former	15	46
SU_0035	66	F	RLL	Adenocarcinoma	T2a	N0	M0	Former	1.5	44
SU_0036	64	M	RLL	Adenocarcinoma	T2a	N0	M0	Active	40	0
SU_0037	68	F	LUL	Adenocarcinoma	T2b	N0	M0	Former	1	50
SU_0038	70	F	RML	Adenocarcinoma	T1b	N0	M0	Never	NA	NA
SU_0039	52	F	LUL	Neuroendocrine	T1a	N0	M0	Never
SU_0040	65	M	RUL	Squamous Cell Carcinoma	T2b	N0	M0	Former	40	2
SU_0041	71	F	RLL	Adenocarcinoma	T1b	N0	M0	Never	NA	NA
SU_0042	74	M	LUL	Squamous Cell Carcinoma	T2a	N1	M0	Active	30	0
SU_0043	70	F	LLL	Adenocarcinoma	T1b	N0	M0	Former	80	2
SU_0044	73	M	RML	Adenocarcinoma	T1a	N0	M0	Former	60	13
SU_0045	80	M	RML	Adenocarcinoma	T1b	N0	M0	Never	NA	NA
SU_0046	42	M	LLL	Mucoepidermoid Carcinoma	T2	N0	M0	Never	NA	NA
SU_0047	48	M	LUL	Rectal Cancer	NA	NA	NA	Never	NA	NA
SU_0048	65	F	RML	Adenocarcinoma	T2a	N0	M0	Never	NA	NA
SU_0049	69	F	LLL	Squamous Cell Carcinoma	T2a	N0	M0	Former	42	5
SU_0050	61	M	LUL	Squamous Cell Carcinoma	T3	N1	M0	Active	20	0
SU_0051	58	M	LLL	Adenocarcinoma	T1	N1	M0	Never	NA	NA
SU_0052	79	F	RML	Adenocarcinoma	T2a	N0	M0	Former	10	16
SU_0053	55	F	LUL	Adenocarcinoma	T1a	N0	M0	Never	NA	NA
SU_0054	21	M	LUL	Inflammatory Myofibroblastic Tumor	NA	NA	NA	Never	NA	NA
SU_0055	58	M	LLL	Colon Cancer	NA	NA	NA	Never	NA	NA
SU_0056	63	F	LUL	Adenocarcinoma	T1a	N2	M0	Never	NA	NA
SU_0057	78	M	RLL	Adenocarcinoma	T3	N0	M0	Never	NA	NA
SU_0058	66	M	RUL	Squamous Cell Carcinoma	T2a	N0	M0	Former	25	12
SU_0059	77	M	RUL	Adenocarcinoma	T2a	N0	M0	Never	NA	NA
SU_0060	76	M	RUL	Adenocarcinoma	T2a	N0	M0	Former	33	25
SU_0061	76	F	RUL	Adenocarcinoma	T3	N1	M0	Active	60	0
SU_0062	86	M	LUL	Adenocarcinoma	T2a	N0	M0	Former	40	24
SU_0063	66	F	RUL	Adenocarcinoma	T1b	N0	M0	Never	NA	NA
SU_0064	79	M	RUL	Squamous Cell Carcinoma	T2a	N1	M0
SU_0065	37	F	LLL	Leiomyosarcoma	NA	NA	NA	Never	NA	NA
SU_0066	55	F	RUL	Benign	NA	NA	NA	Former	1	15
SU_0067	42	F	RLL	Adenocarcinoma	T2a	N0	M0	Never	NA	NA
SU_0068	76	M	RUL	Adenocarcinoma	yT1a	yN2	M0	Active	12.5	0
SU_0069	72	M	RUL	Benign				Former	45	5
SU_0070	63	F	RUL	Adenocarcinoma	yT1a	yN2	M0	Never	NA	NA
SU_0071	77	F	LLL	Adenocarcinoma	T2b	N1	M0	Never	NA	NA
SU_0072	57	F	RUL	Adenocarcinoma	T2b	N0	M0	Never	NA	NA
SU_0073	81	F	LUL	Adenocarcinoma	T1a	N0	M0	Never	NA	NA
SU_0074	57	F	RLL	Adenocarcinoma	T1a	N0	M0	Former	7.5	1
SU_0075	75	M	RLL	Squamous Cell Carcinoma	T2b	N0	M0	Former	100	15
SU_0076	58	M	RML	Adenocarcinoma	T2a	N2	M0	Former	10	30
SU_0077	77	F	RLL	Adenocarcinoma	T1a	N0	M0	Former	40	18
SU_0078	72	F	LUL	NSCLC	T1a	N0	M0	Former	40	12
SU_0079	69	F	RUL	Squamous Cell Carcinoma	T1a	N0	M0	Active	54	0
SU_0080	68	F	RUL	Adenocarcinoma	T2a	N2	M0	Former	1	6
SU_0081	74	M	LUL	Squamous Cell Carcinoma	T2b	N0	M0	Former	30	30
SU_0082	53	M	LUL	Adenocarcinoma	T1b	N0	M0	Never	NA	NA
SU_0083	72	F	RML	Adenocarcinoma	T1b	N0	M0	Never	NA	NA
SU_0084	64	F	RUL	Adenocarcinoma	T2b	N2	M0	Active	11	0
SU_0085	66	F	LUL	Adenocarcinoma	T1a	N0	M0	Never	NA	NA
SU_0086	80	M	LLL	Adenocarcinoma	T2a	N0	M0	Former	1	57
SU_0087	74	M	LLL	Squamous Cell Carcinoma	T3	N0	M0	Former	25	27
SU_0088	44	F	LUL	Breast Cancer	NA	NA	NA	Never	NA	NA
SU_0089	49	M	RUL	Benign	NA	NA	NA	Never	NA	NA
SU_0090	70	F	RUL	Benign	NA	NA	NA	Former	2	30
SU_0091	74	F	RUL	Adenocarcinoma	T1b	N0	M0	Never	NA	NA
SU_0092	56	F	RML	Squamous Cell Carcinoma	T2b	N0	M0	Active	44	0
SU_0093	80	F	LLL	Neuroendocrine	T1a	N0	M0	Never	NA	NA
SU_0094	64	M	RUL	Adenocarcinoma	T2	N0	M0	Former	30	18
SU_0095	54	M	LLL	Neuroendocrine	T1b	N1	M0	Active	17	0
SU_0096	80	M	RUL	Squamous Cell Carcinoma	T1b	N0	M0	Former	30	50
SU_0097	82	M	RUL	Squamous Cell Carcinoma	T1b	N0	M0	Former	50	1
SU_0098	70	F	RUL	Adenocarcinoma	yT2a	yN1	M0	Former	30	21
SU_0099	48	F	RLL	Neuroendocrine	T1b	N0	M0	Never	NA	NA
SU_0100	73	F	RLL	Squamous Cell Carcinoma	T2a	N0	M0	Active	60	0
SU_0101	38	M	LLL	Squamous Cell Carcinoma	T2a	N2	M0	Never	NA	NA
SU_0102	70	F	RUL	Adenocarcinoma	T1a	N0	M0	Never	NA	NA
SU_0103	71	F	RML	Adenocarcinoma	T2a	N0	M0	Former	40	12
SU_0104	73	F	RLL	Squamous Cell Carcinoma	T2a	N0	M0	Active	30	NA
SU_0105	71	F	RUL	Adenocarcinoma	T2a	N0	M0	Former	60	11
SU_0106	69	M	LUL	Adenocarcinoma	T1b	N0	M0	Former	20	35
SU_0107	64	M	RUL	Adenocarcinoma	T2a	N0	M0	Active	90	NA
SU_0108	61	F	RML	Neuroendocrine	T2a	N1	M0	Active	36	NA
SU_0109	70	M	RUL	Adenocarcinoma	T1b	N0	M0	Former	30	20
SU_0110	66	F	LLL	Adenocarcinoma	T1b	N1	M0	Active	NA	NA
SU_0111	58	M	LLL	Squamous Cell Carcinoma	T2a	N0	M0	Former	1	27
SU_0112	57	F	RUL	Squamous Cell Carcinoma	yT2b	yN0	M0	Never	NA	NA
SU_0113	52	M	LLL	Atypical Carcinoid	T2a	N0	M0	Never	NA	NA
SU_0114	71	F	LLL	Squamous Cell Carcinoma	T3	N0	M0	Former	20	10
SU_0115	80	M	RUL	Sarcoma	NA	NA	M1	Never	NA	NA
SU_0116	75	F	LLL	Adenocarcinoma	T2b	N2	M0	Active	50	NA
SU_0117	68	F	RUL	Carcinoid	T1a	N0	M0	Never	NA	NA
SU_0118	65	M	RML	Adenocarcinoma	T2a	N0	M0	Active	58	0
SU_0119	65	F	RLL	Carcinoid	T2a	N0	M0	Never	NA	NA
SU_0120	71	F	LUL	Adenocarcinoma	T1b	N0	M0	Former	4	1
SU_0121	68	F	RUL	Adenocarcinoma	T2a	N0	M0	Never	NA	NA
SU_0122	61	M	RLL	Squamous Cell Carcinoma	T2a	N0	M0	Never	NA	NA
SU_0123	69	M	RUL	Sarcoma	NA	NA	M1	Former	10	14
SU_0124	34	F	RML	Atypical Carcinoid	T2a	N1	M0	Never	NA	NA
SU_0125	69	F	RML	Adenocarcinoma	T2a	N1	M0	Former	15	21
SU_0126	57	F	LLL	Sarcoma	NA	NA	M1	Never	NA	NA
SU_0127	79	M	LLL	Adenocarcinoma	T3	N0	M0	Former	30	35
SU_0128	70	F	LUL	Adenocarcinoma	T2b	N2	M0	Former	37	17
SU_0129	69	F	RUL	Adenocarcinoma	T1b	N1	M0	Active	11	NA
SU_0130	54	F	RLL	Adenocarcinoma	T3	N0	M0	Never	NA	NA
SU_0131	83	M	LUL	Squamous Cell Carcinoma	T2a	N0	M0	Former	80	15
SU_0132	65	F	LLL	Neuroendocrine	T2a	N0	M0	Never	NA	NA
SU_0133	71	F	RLL	Adenocarcinoma	T2b	N2	M0	Never	NA	NA
SU_0134	76	M	RLL	Adenocarcinoma	T2a	N0	M0	Former	1	37
SU_0135	52	F	RUL	Adenocarcinoma	T1a	N0	M0	Never	NA	NA
SU_0136	68	F	RLL	Adenocarcinoma	T1a	N0	M0	Former	1	22
