## Supplemental_Files for "Progenitor identification and SARS-CoV-2 infection in long-term human distal lung organoid cultures": 315402_5_data_set_3461996_qckkvz.txt

BASAL_1_POP	REMAINDER_POP
CAV1	SFTPC
LDHA	FAM3D
SLC20A1	CD74
ITGB4	MUC1
TNFRSF12A	HLA-DRA
CAV2	PIGR
COL17A1	XBP1
SYPL1	CYP4B1
FXYD5	CEACAM6
SLC16A3	C15orf48
SQLE	SLC34A2
FDPS	CLDN10
ITGA3	TMEM45A
DST	FOLR1
MBOAT2	AQP1
EBP	TNFSF10
KCNMA1	HLA-DRB1
AQP3	HLA-B
MSMO1	UPK1B
CALM1	TMEM59
SERINC2	RARRES3
KCNN4	UCP2
CD99	HLA-DPA1
HAS3	TSPAN8
ATP1B3	SSR4
ITGA6	PSAP
EMP2	CLDN4
EFNB1	AQP5
RTN4	RABAC1
LYPD3	TMC5
BLCAP	IFITM3
PCMT1	FTH1
LRRC8A	HLA-DQB1
HMOX2	SLC44A4
TMEM40	HLA-DPB1
SLC2A1	NDRG2
DCBLD2	HLA-A
PHB	STEAP4
SCD	TYROBP
NSG1	RDH10
TOMM40	CLDN3
VDAC1	SEPP1
EREG	HLA-DMA
NDUFA4L2	SMIM14
HBEGF	CHST9
SLC39A4	PLD3
IFITM10	VAMP5
ELOVL1	TMEM205
GPC1	CEACAM5
TMEM106C	CD81
DHRS9	MT-CYB
CD44	GOLM1
UQCRC1	SPINT1
MGST3	GNAS
HNRNPM	SEC11C
BNIP3	CD14
JAG1	IFITM2
MYH9	TMEM219
SEC14L2	HLA-C
ST6GALNAC2	ERGIC3
CYB5R2	KIAA1324
ATP5G1	ST6GALNAC1
TIMM17A	FCGRT
THOC3	MUC16
TOMM34	ICAM1
GJB4	DNAJC4
LYPLA1	GPNMB
F3	FCER1G
GPR153	LMTK3
HSPD1	HLA-DMB
DCUN1D5	GDE1
SELT	ATP1B1
SDC1	CD55
CYB5B	APP
BSG	ACP5
MYADM	HERPUD1
SEMA4B	BAX
MTCH2	WDR83OS
HSPA5	TMEM258
ENTPD6	TMC4
CD9	DRAM1
DTD1	VAMP8
NUDC	TM7SF2
TUSC3	ITM2B
SLC25A3	VSIG2
ADRM1	LITAF
TMEM45B	SRD5A3
VDAC2	FXYD3
DSG2	TSPAN6
C4orf3	DEGS2
GALNT3	SMDT1
TMBIM1	EPHA2
PRR7	TACSTD2
ARL6IP5	GPR160
EEF1E1	GRAMD3
SYT8	COA3
IFI27L2	VAMP2
ADAMTS1	HLA-DQA1
ARL6IP6	CUTA
RRM1	CHPT1
